# EffectorO: motif-independent prediction of effectors in oomycete genomes using machine learning and lineage-specificity

**DOI:** 10.1101/2021.03.19.436227

**Authors:** Munir Nur, Kelsey Wood, Richard Michelmore

## Abstract

Oomycete plant pathogens cause a wide variety of diseases, including late blight of potato, sudden oak death, and downy mildews of plants. These pathogens are major contributors to loss in numerous food crops. Oomycetes secrete effector proteins to manipulate their hosts to the advantage of the pathogen. Plants have evolved to recognize effectors, resulting in an evolutionary cycle of defense and counter-defense in plant–microbe interactions. This selective pressure results in highly diverse effector sequences that can be difficult to computationally identify using only sequence similarity. We developed a novel effector prediction tool, EffectorO, that uses two complementary approaches to predict effectors in oomycete pathogen genomes: (1) a machine learning-based pipeline that predicts effector probability based on the biochemical properties of the N-terminal amino acid sequence of a protein and (2) a pipeline based on lineage-specificity to find proteins that are unique to one species or genus, a sign of evolutionary divergence due to adaptation to the host. We tested EffectorO on *Bremia lactucae*, which causes lettuce downy mildew, and *Phytophthora infestans*, which causes late blight of potato and tomato, and predicted many novel effector candidates, while recovering the majority of known effector candidates. EffectorO will be useful for discovering novel families of oomycete effectors without relying on sequence similarity to known effectors.
