## Supplemental Table 1 for "EffectorO: motif-independent prediction of effectors in oomycete genomes using machine learning and lineage-specificity"

### Sheet: Supplementary_Table_1
Gene	Oomycete_species	Sequence Strain	PHI base accession	WY Domains?	Reference	AA_sequence
BLR38	Bremia_lactucae	SF5		no	Pelgrom et al. 2019	MVRVYVAALAAIFALSASATLHLTLANASSVTTEEGDGRPQGKLRVNAATNVESDERFLDGLKALVRGFYDLTPFAPRFQKDTYSNLLLKLNLSFEQFSGKDTLQLRRLYDAARRHNKVNPTNPVSVYTGLVEKYGEFEIVNMVYSLKHAQSSKSRDVLKRLGKEEKWYWKDKKDAGKMYAEALDLGNEFTVKNMVSKLSKLEQFLNRIDQKASEEQLKALVVADIERVKTKKESVSPSDVEM*
BLG03	Bremia_lactucae	SF5		no	Stassen et al. 2013	MHCTVFFILIACAKSSYGQTRSGSTAKSEYIASKSDEYSYNSDAIDQSRLLRGAVNPVSETMALRKFIFDMPEMLRPEHFEPIFKYPAAVKEVIKDYLAYGEALCGSGYDPRLLALLGVRPTVLKQELMKAKGVTLSVVPSSRKRPRALDEVESEVKNFRNVLKDFFIPPTTTNPSKLIPDDIEKLVPEHFTAQFNSLVYLMYFAVLHFDSQELATMSSSVLLKYALQKNLLLREKIESGTLGEWERDFRLMRVLNVYKSEQT*
BLG01	Bremia_lactucae	SF5		no	Stassen et al. 2013	MVRVYVAALTGFLALSASASATLQLTSVNESLADAYDSTAPARGKLRAYAATNVESDERAFSNLLEHLKTLNVLFSPLSKERMEAAISKSDSSVVKHLSEDGAVNEKKLGIGRDGVKAFEPAKVSKVKMILEDIFRKPYNKILLKVLSKANGGERNLVRNLAQAEMLGFKVFFLKSTLASK*
BLR31	Bremia_lactucae	SF5		no	Giesbers et al. 2017	MLLSRAISVVALLACICCGVHTQDSKADLGTLRTTDSAIITSQRRLRTSVDLVDNEERFRWPFQQFFKDRWHRKQIKTYFRDQKDNVPEGLVEQLIARHGLKNVEKVLSEVKFPLAVQISIRKILVNYKGKQAFTRPHLTPADTL*
BLN06	Bremia_lactucae	SF5		yes	Pelgrom et al. 2022	MTLLHCWLLLVGHLASTAYADFITKDFKSLPPPAYDTNATQALVPYNAALEERNGPSSSTALLQYIDHKPGLMKKLLAGLSIRFAPPTMKVISTPTDMLRIDKIKNNIIKSSQWKRWARSLLEQNSMQNSHVIITKKMMDDLKPTNFFLVLLEASKDKNTKAVAKILEETQFARWCTIEHESISPMEFYDVLQLNLNEPIAYMERLPVLLRYWKYYKSVHSPMSSVATPKDIIDKQTVNRFGPYWKHTGEIAELLRLDFDSDSFFNHPARNVWLDLMKTYLDDTKTAEPLMIKTFQLLGNAAAKNLQNNVYSPIHFAERWIQANLQPIDVVTILGLDIHDSNLATNSAFSFLKVFIEKFLVNHPEADTTVVKIFSRLGSDESEKALALRKSFVSFFLRT…
BLN08	Bremia_lactucae	SF5		yes	Wood et al./Giesbers et al	MRFVLVIFMTAATICASRETISVEKDGEHDKLLVITSTTRYLKEDYGAVSNSRLLRVSVGSNQSGTMQDEADIGEDSYMDTVYFKLWRLIGKTPGEVYTDSFGTMDPASAAQNPSYNRYIRYKRYYNNHH*
BSW03	Bremia_lactucae	SF5		yes	Wood et al.	MFSMLTILVAFHVARAATSLMAKQDVLPRANVSARNDKVTRMNTTPIALIKSGDEERLFGLFKSKEEIAQASKSKIERKIVKLVERFDKKLEPTELPKLKYVMKKLKSVSSSTSKTSHEDLVSHLAGKLKAKLGLKKLYLYIQGGKGSTAARELEQGLYQSFGTLVVESSANAFSLGNKETTTLKELFENPLLEAFISYSRATVGKEFDLYVALSLILEYEDELAKMVNEIMVMKGSVYQPTAKILNDGLNYPIAEMFHFLHLDKAVENPFDDALLSSAIFYAEQYSKRHPKEQTFIQQMAIIYGKEKLHQNIQAALKKGPPTNGVVTKIQAMQNLQKTSTKAAKPIRTTNSMSPQSFEKPVDGASTNDHVASTTLKTADAHIASMRPKPASPLHTFFT…
BSW04p	Bremia_lactucae	SF5		yes	Wood et al.	MVFPALFLLIAFAFGDAAATSMSNSLQTIPFSGTSVVSRRLNLDPVTVEKAAQAINVEHLLDICGKEKIVVGDIPSEFYKLADHTKHQELFERLGSHLKTLPFDDAHKDHAVISLMEKKYGEPAVAKFVNKALSLDPKSTEANRIQSAMLDRWKKEGLSVQEVAEKMTPKKFKLTKETLEDFPREMLMRYAVKIGSAEEDADFVTSAVLVVQFINKINTEEKLSALLPNLKAIQDLSSSDLTRILHVEKDATADIFNRQVGFVFLLFNRLRTSQDPFKTLGRVRSLYENDGRLKPFAKNFWPTAKDVAISSKMDIFVENVLPTTFAGKIRYFFRRMWFKLVSIFKKKSTPAVVSNHEIPKSEIPETTVTDVVDDTSNILKTPVNDDIAATSERPSSVGR…
BLR13	Bremia_lactucae	SF5		yes	Wood et al.	MRPKLKRPTSRRCFFLLLFFGFTLLACLVTFSLKTLTFTTTAKALNQVAAPPRILMEAKITSSAISRLKEWATPYLAKITSFWFVKYVAPSLYLRLASDKTAAIDTLFKLFQVDKDAPNLLQSKPFEKWYKAVLKAYKHNPQEGRRAMIKTLAQSFQDEARLSRVLAEAKESSSREPRAHAQLLEDALFDRWIHLHNKAARIAKARGLKISQGNDIAEAAYKLLKLDAAKSDFLSTVSLRTWFLYMNEAHVSFHVQHSFLLSKLRHANDSEELDRKLVDAISKGGLMSGIASDLMVASYKMRGLSIEDLLKRVKDEKQRDSIEIALLNAWVLAEYKTHLNVDTLMQNLLQHLSEQKLIDLIAKTNISRDYLDALKKGLVNLWQARHLTSFQVFKLLKLD…
BLR36	Bremia_lactucae	SF5		yes	Wood et al.	MKALRCVLLLSSVALLTCVETAVENAVATSQSLGHRSLLQSTMTSDSDLADERLLQGLIEKFKGTWLGRMLAKTWIGKWLQPEVYLAHASNKQAAITNLFPRFNKKSLETSNPFESTKFTTWYNIVNKQFKTNFRDGHMYMLETLKTTFGELKLVTLLAKADLVPKSRPATTNLLETLIDTWLVPTPKTTEDVYQFLKLDESNDLFKDPLFSVWLEFAYKANGEDVDKWYSKVLATLKISAKEALKSNLLRASIEGDSVFIKNLQVEIWKEQGFTSREVHQFMNLKIIETAEDLAKYKLFLLFAQSTSTSFAAFEKNVSILAPETLVQLYSRSTKDDPYCAALEAVIYEDWYRVHATTEELFNLFQYDKFEETVLKNPLLIIVMKFALRNYRRAGSDVD…
BSW11	Bremia_lactucae	SF5		yes	Wood et al.	MSSAKPQMSLFWPIWLLVSCFAHRASSTALVKITAFKTETSDHLRVQTRRSNEKFFEERMFDGLLASVADIVAEIAPSLHIRLASNKEAAVTRIFERIHLTAETSRLFESTQFQQLAKIMSKAFPEETTGYEALYSELVKFYGDEKLAVFVAEGMNIPKTKDIAEIYQGIQFDAWSTKADPVQYAYDVLRLGEVRGNMFHSPLLKIWATFAKKKIVSTSVTSSVIFDFLFRMLKKSYSEENLIVMLGTANDVAESQTDAGMVATALFRHWDVTKGSAALKLEQTDLNEIDYSFLKLRILYDQAKMTYNDFKEHMEALIDGASGFNAARVIAILQEHKSTSDLAAKELPKLLQSWKNNELASDTVLTILQLDIAEFKDMQESPIFSIWLSYCDEIGVLLS…
BSW13	Bremia_lactucae	SF5		yes	Wood et al.	MHLLDVAILAGVLAKIAATAEITMDSNTTLSPSVQPLEATAIGYPITPRDNTEERSSFAEILISFLRQYDHSFKWKLLDEAYIKTATLDKAAERIGLNKLCLVLQDAIQSEDKIRRKHALILRLELYTLWKAQGLRGEDLFLKLELHEINYNILKTQQYLIWHEYMNMLSHENVLKAEFDIITSFYKDRNSWASLFGFSEHTSNPLVAYFLKATLDFCMLQKTPADDVLKLLKVSRNDQELFSDPLLPIWTTYIQKSSGSASSQVYKKAMDILSKSRRVGSLMKLLHMAGIDKPENARYLDGLMLLLIDQGVRPVALLVGLLSEDFVAVGSYHLSIMKVLTTPILFLWTQYAHMYYGADKAEVAVVQILLKATSKEELKQAVEIALRDIPDGTPNKAGL…
BSW14	Bremia_lactucae	SF5		yes	Wood et al.	MKFVFVFGALFALFIRLNRAALVAREANPLELSHDRANFRRITRRLRIDTLNASEERNIFNFWRRKKHANWEGLLNVDDVPQFTPRQIQENIKWSKKDLKEVLTALNFRKVTSPEVTRQKMFQLDEYLDSLDLKTEVKTMDEIVAKRLKVLGMLKGNDWEHTKELKRHLAHVWVIKRIPVRNVYRGLKMNEEESLENLFSIRSGEETLDFFLDFFYATRKYHNDKEELAELFLETYDVATVLHLINVGSRLDSAQVFVAQLEHSLHRKWSSMSHNKVFFDILHLDKKGSQVFNTFEMQTWYRFIKGTDPDEAEAKTLIFLIHSYGTAFLSDVLIRGQGQSISSLRPIFRKALLDHWAKQKTGS*
BLR20	Bremia_lactucae	SF5		yes	Wood et al.	MRGHNLRFLFLAVIAAAVVLLMAGKQRQCLELISIEYFSKQYIAAVSNVSDPDSRALRYASKPGIGTEERGIGSSLKNKLYDSAFKWALKFHMNPKLLLYLLNVPFSHPHAEMDRNFGRWIHYVIKFESFQDEAHRFSESTFYKLLETKLTTEDMAMLFQSLETWPDGERLAGKMQAYMILNAPSRDVMHIAWNRVREPPEHVFRILNLENETIPDRDRLITEWLRYCRSYRETESAVAFQGLRIPDELFYSELLRLLRKTKADEDIIAFLQSIRNIDGMETFTDHIEAVADRTLLTHEILLKRVEHPETFFNRLHLQNAFLAYNSNFLKWLSYIAVYNKQPGIAPFTMEKAFEFIRSSSEVRRLDLYFGEFLEAKMKDVPELKEELRKMQIEVFKYWR…
BSW19	Bremia_lactucae	SF5		yes	Wood et al.	MNLHFLLLSLLLTTANAALNKNASENSAQPPSSLPEHSRPFLPKSPNKDLAIQGPRFNDAHDMTGSQATSIEERNLLDSIKHTTLDAVYKLAAKLRASPRFMFYAMGIFISRLTKKLHKKINLYQWLLYVDKHMFQPCKSHDELLAASSTFFSFFQREFTDIQLAGFFRSLRTYPGLSNLGDWMQTYMATNVATSSAMREAWSWYGDTIDVVFKTLRVENEADLVGSRVVTAWLEYCHARRHVATRDPMINLIALENIVRLLKTTKPDQDLKTVFKTFSGVNGMEEFAKELIEVIEREAQIEAWAAKKVHPSKVYDELELGTTNSIDITRFIQWLRYLQKIQVENDVFVHFSKTIPKGQEIEYASILKDMTLFPDLETFSKDLRSVLYKNWAADTDMTP…
ATR5	Hyaloperonospora_arabidopsidis	Emoy2	PHI:4735	no	PHI-base	MRLISPALVVSTAIQARHVNSSAPVDSAMTEANPLASAHPPDVGYDGVPAGRVRNPDDPTTEERTPGESFMEAINFKIFKLVQEAQGRILGLPEQPRGDMEWLERYGQDAILHYLETGDKDPSQLEKKYDQLLDELKNAPNLEVEILESIHALFLAYMEEVAKPAVQTTPKLNEQPDKFAWAMINKARRNAKPGIRNPYKSLNIPLVENYIKKYNAFIELRQRELTLLDTFSCAFNHNTVKLAKFLAMVDTFSPKRTFVLAMRIELSEIWIEEKRTIAEVASILGISTITGYAKNRLSAGTFVRFIYQLAKTNEQLGPDIVKDLVKTFGPDRTTELLTRMKTVSPRMFTILKDHMDVRLKETGVTPN
RXLR3	Hyaloperonospora_arabidopsidis	Waco9	PHI:4737	no	PHI-base	MRLHILLFTLSSSTSLALTGSTTMDPFHPSVDTLLAADRHIGERVTRQRHLREEVGPETLKVEQVTAMIAKHESDLMALADSLGMHPLNFLVALKKRNPKKKVILLADQYRERWKIKNGDTTPSRPHRF
RXLR4	Hyaloperonospora_arabidopsidis	Waco9	PHI:4738	no	PHI-base	MRLHILLFTLSSSTSLALTGSTTMGPFHPSVDTLLAADRHVGERVTRQRHLREEVKPEALNLEQLEAKIAEYVSIKNKHESELIALADSINIHPVNFLVALKEQNEEGISVADQYRELWRIKNGDTTPSRPHRF
RXLR6	Hyaloperonospora_arabidopsidis	Waco9	PHI:4739	no	PHI-base	MRFTVAAFAAAAAIACSTSDVTPVPGAPYRSPTLLTRDALHDGKGTRFLREYETDAAAINNNNAEERSVTALSALHPNPTLKNKELPAAFKAPIRFVVGLIRRIGAEVRLMTQRRKRIQPHDPLLAGLG
RXLR9	Hyaloperonospora_arabidopsidis	Waco9	PHI:4740	no	PHI-base	MRLCANLLLMAVPLHLCFGEVVPIPPTMENPSLRSAPSAGAGAREDARSLRELNSAAGRGNLPESLSGFAGRVMPGQASEGNLGSATLAQLKTVALEADKSGEQVSKDAEKAAARGKRLDGKPLSEEDVELISIIASLNWEHKHGQKPSY
RXLR13	Hyaloperonospora_arabidopsidis	Waco9	PHI:4741	no	PHI-base	MRLTYTALATLAALLSCSDSVPTAGNPKAVLKHDVSLVARGTGGDDNGADGKRLLRNAYAQDESQDSQLFEERSVAVPETATVGVASGVAHVIASDANPIAKKVVEANTHVKDGAGQEKNWLLTKLESFKDWAKELSFIKGIMKWWKRWIHNPNHVDKNAKPVSSTPSVEGEKITEKEAEVKKSATADKPVPPPAYTPPLSEGNVKTAGETSKVPTDNGKLPVGTVTKTEGKSTVSSQNEKPIMTAGTHGTDSTKPQGAGNPSKNTEGGVPLKIDAPVSTQGHKDG
RXLR16	Hyaloperonospora_arabidopsidis	Waco9	PHI:4742	no	PHI-base	MTKCSLLLVPFLVAIAVSDALPARAAGTLPQSATSVQDKATESTVSGKRALRSKEDTKGAADEERALISPSILEPLSNKMKSTTDSMARTGKGASLSVSGVSQKELEEMAIAVELENARSDLQKITDSMINAIKRDSRFLSTRKVGRPGITWDKPYRGLRKKEIQAARDWLKTIHERDATAAELANAKKMIADINAAI
RXLR17	Hyaloperonospora_arabidopsidis	Waco9	PHI:4743	no	PHI-base	MTKCSLLLVPFLVAIAVSDALPARAAGTLPQSATSVQDKATESTVSGKRALQSKEDTKGAADEERALNRLQSVPEWLSTMTKSITNWTARTWSKAASKVALIKKNFFMMLKRREERKLDKRRFEAYLAINQRNSN
RXLR19	Hyaloperonospora_arabidopsidis	Waco9	PHI:4744	no	PHI-base	MRFIALTLVASTALLPRTESATEAAGASTTDQRDAAVVVHVTSDYYGSLSSRLLRSQVGPSEVPESAISAVASRIKPAKSLSGTVISDNLDILRSVHAPVSAGRYIMWPEGSIAAEIKKPVIKAEELILYLDQMTRTKLNKKRSRGVLAAMTADKESLVVQGKVANSVSSAILETPSDHPVEKLQASYDKEIVQVPATEEKMVLANRYMDGLRSHYEDGKDLFHFLKSEQFLVLAKEARRNSDFFLRLLRLNGDRHLAFSLTLLRMLGNHDQQVFATECFDLLQASITRVAENSPVSHS
RXLR20	Hyaloperonospora_arabidopsidis	Waco9	PHI:4745	no	PHI-base	MRPCYLFVTFLGGALPAGVAPASGLAKLGAATQGAHELEDETSGRLLRVHTSAKEDQEGRMIPGSEFFEKAQPVLHNLSINMPNLDEIKANAASYFYLCMRDVLLTEQQRIKAFNDMRRRAVVERLQSIQPIDWNVGAVDWQAMLALQNLLENRDMYYLAISLALAKQPSVLIPEPIARTAKEMELSQFGLWASMEKVPEVVREQLKKLPDFVQAAGDHALVNEVVHSYKQFSSALMRKKA
RXLR21	Hyaloperonospora_arabidopsidis	Waco9	PHI:4746	no	PHI-base	MRITSVYVAIVAASLHAIGSAVSTATNVGATVLENKIPAAIAPSLRTSEGRSLRTEEKRGQSDLGEERGRGNLPTTDSFSASLKRFIRALFCMGSKKGMTRTKSSGSSIVSGHGR
RXLR22	Hyaloperonospora_arabidopsidis	Waco9	PHI:4747	no	PHI-base	MRLHFLLLLLSSSTGVSLSDPSNSDPVRSSAGILLVVDHPNGEMEGRHRHLREEPETEARGLIEIEREIPAMVERLEKKRNYYDLVKLRKEGVSSRALSKWLSKNKLKEDLAYELAEFKRVKKEIDVLGKAFLAPLE
RXLR23	Hyaloperonospora_arabidopsidis	Waco9	PHI:4748	no	PHI-base	MRLTYTALATLAALLSCSDSVPTAGNPKAVLKHDVSLVARGTGGDDNGADGKRLLRNAHAQDESQDSQLFEERSVHVPEKGTVVVASAVAHVIPSEANPIAKKVVEANTHVKDGAGQEKYWLLTKLESFKKKLMEGRKIQAFMEKLNTLLGRKPTIKDAEKPTTTAGNTNTVKDEVKATANGGTHTTHDDKPPVTTIIHPEAGGQSKFASTRGAVAEKMKDATKKMQDKVAEWNKKLEQYKKKVKEGPKYKAFMEELKTFLGLKPTIKDAEKPTTTAGNTNTVKDEGKATANGGTHTTHDTIQR
RXLR29	Hyaloperonospora_arabidopsidis	Waco9	PHI:4749	no	PHI-base	MRLSAILPLIVAPLHLCVGEVVLIPATMENPLLRSASSAGAGARNDGRSLRELNSAAGIGGEMSKVVSEFGGHFKGTTGTSESVASKKAKDAAMRAADDDEGPIFATKEDLADVLAVGKDKPARKKKARPGK
HaRxL17	Hyaloperonospora_arabidopsidis	Emoy2	PHI:4847	no	PHI-base	LNGLETLSSGADVDELTTATRLLRAAHLDRKLSEERAFISGESIGSWWTKVTEWLRVKFELIIAYIKQLRVKSNDVKDDAATNDAAHAKDDAAANKAARAKDDASRATYEAARANYEAARAYDDATRAQDVAALEAARAIEATDIAAYTGANAEYEQSMFLNGFVKTIDLHNEKNAPIMTRLNKSLDEAKKSSTFREIADGVNESKVALVVHEKQDGYLLWILHLKWAVEAKSPKDVVERILKDLGTHDVPHLQERAEQVKKAYTIFLLYVERMSRATHPK
HaRxL18	Hyaloperonospora_arabidopsidis	Emoy2	PHI:4756	no	PHI-base	HRSPRNLRRVAAAGEENDVRMKALIPTTSISTTFEPEEERGITGGLTEKLRGFLKDVYLKRYARLQAANMNQAIAIKGLQKKKIRVDKLRRYLRLDKVKNHHLDDGNVSWNTLCFWRMKELY
HaRxL36	Hyaloperonospora_arabidopsidis	Emoy2	PHI:4758	no	PHI-base	YVSTLGGGHFLCRHLNHSTLLAKLQIGISMGLQDPILESKCRVNLMYNALQLGKFKRAKRILRREELVAEQLESDELLKVCHAANVYLDKVDQLHKEQLLVYRKSGRPATLHDNFYRQRIVRVTK
HaRxL44	Hyaloperonospora_arabidopsidis		PHI:4751	no	PHI-base	AATVAASTHGLEVVPDPVKFSLLQATAETGHQADVDGKINRFLTSKDADLPHLVAPAGYAPSLLQKGGIGRYLRSTGVDDADLEERRGWHKHHKKHKKHKRKHHHHAHESSDSL
HaRxL57	Hyaloperonospora_arabidopsidis	Emoy2	PHI:4851	no	PHI-base	RTLNDDETDVSVRRFLRSNTAEAGRVDGQSTSSVARFIDRVFGKSASAPKATTVTTEAQVTAGEAAQKARENAEKSLKDRLRPLLSEKGGALVNSKGSSVFAEMVKAVDHVNKKLPHDHAISLDKFLIGTVEHKRLVELATTGAESTKKEVSNKASKLLEKVAAENGIHLVP
HaRxL62	Hyaloperonospora_arabidopsidis	Emoy2	PHI:4770	no	PHI-base	LPMDPAHSSVHTLSAADRHIGERVTRQRHLREEPANEARNYSDLAVEIKRLVEELDSRVLEQADISLLDRHYAGDYKAFRSDLMTYGYQTRFAEQYKLFKKLGIDFKHNY
HaRxL68	Hyaloperonospora_arabidopsidis		PHI:4761	no	PHI-base	RSLRAQKLEEDGNAIVTSGDFCVNGGGENVWYLKRVFKCKGTDQEDWDRYQLSSIGKG
HaRxL70	Hyaloperonospora_arabidopsidis		PHI:4762	no	PHI-base	RYLRTEAPDAADANNDENQEGVASGMVEERGPEWLQKLTAGLEYALGKMLGNKSLINKAAAKRLTIVQRQADTEANKEIQALYAAYKIQMDPVNKGEFPEFLSAVEEMYMTNVINVMRRRIMKTKGLVAFNPDERINGMTAKFVRESARNSRLDLNRLLEADVSVGSLGNALEIDLSALMKETLYRKKNTVKDDRMDPLTRTFLEYEWMKAEKDLIDAKMKKALVPTTKVHPLST
HaRxL73	Hyaloperonospora_arabidopsidis		PHI:4763	no	PHI-base	RSLRVQEQEEDKKDGNDDTYGYGFSSINEERAVPPSIVGEVTKRIGMEAPDAVTTALTAMNKLDDLHALKSLELSAGAQAGTPSAQDVAKITLLRNKVDVRRNNAATMDAISAGKGVLNPHGDLTTSLQYADAVSMYKSLFHEKTGMSMPRFREFFAKNAPAAYKDLDADTIYSTYHLNKLRKELDPKTDAKLYSTGKVVLDKIEKNPIALKHFGLLKDTESQPTQSVMFNSASIVGTIDEKMEAVGLLIRARGLTKSLQQKKAAQELAQKIAPATKSDDITKWVDANGRSAVTWKWDMSIMKQKAGIGPKTARDSDAYKKLNGLIMARLADKGKAKKNTVRFQEIQDVKILLKKNKIAQALLPEAVQSLKTRGEFETKILGSIATPTDKDKTDATAAA…
HaRxL89	Hyaloperonospora_arabidopsidis	Emoy2	PHI:2948	no	PHI-base	VPDAANLSPLQTSTEVQHQTNVAEKTERFLASDDKDLPLMVTSTEPLLSAQQEGGAGRQLRAYYNKSDWDKYHHKKGNKGKDWRQEIRLKRRKKGNKGKGKDWRQEIRLKRRKKWNAEKKLEETKRREARKNGGHAN
HaRxLL3a	Hyaloperonospora_arabidopsidis		PHI:4766	no	PHI-base	TLPSPAAGKTSEMNMPDEDPATQTDISSNRMLRVTNVPTIFGRADKLNSRVKWFVDDTVSSVKHVFSPKSPKNKLGPPLDEEQMAIRTALRCIYYLKVRSRRFHALSALYVDSEYYGKALKLVEPPINELTVEKEVKRYTEYLKEVAMIRTLNPPKNNPWLRPITPPGSIRSPTKPQKSYVPKSVRH
HaRxLL108	Hyaloperonospora_arabidopsidis		PHI:4768	no	PHI-base	LQVVSDSASDLQRTDEARQQPYINDKTKRFLTSEDKDLPLLVTSDGYASLLPQGGDNDRVLRSADIGDGDYEEERSKIKKRHKRKSHGHGVLD
HaRxLL441	Hyaloperonospora_arabidopsidis	Emoy2	PHI:2947	no	PHI-base	SPISNRIQFLISSKSRDLERSLRLHYPDLLISHEHESVPNWGEPKDLQEALNVCDGVILAASGSGDDCFNVPSDLTEEWLQCEQNVTSLVSEAHRVVKLSWMEGFVSAQSPLAVGRATWEIEQELKSRLGGGDASAHNLTIVRAPTGMDAFLRGRLFDLVCGRTLSISIKHGRVAFVHPSDVAETLSALVVKEDTGVADAGRLFKLTGPESLTFPDVAELLSEGIGEKVNYSYFPLWAVQPARWVHGVPGDAIEEELAVIRALEAGTQQAVDTTLMETLLGRKPRSFCAFIAENAAAWPRTDPK
HaRxLL464	Hyaloperonospora_arabidopsidis	Emoy2	PHI:2944	no	PHI-base	GIEPEAVTSGARTLDQETVKRQLRTSNSGVLKMSEEGLNQLTQAIIHIRPLQQPIETKNKIFAEYNQHVIRLFGPNWLQPDLPTDQMVVDAAVKQLPDVGLAEKLIMVQGGVMFHSGMATAVQQKLFNEIRILESIPDQSFDWKLPESIPPTSDKATFFQHAHTRYLKYCSK
HaRxLL470b	Hyaloperonospora_arabidopsidis	Emoy2	PHI:4769	no	PHI-base	YIAKDPHPKPSEATSPANARDQDPVIQEVRGLRNAGMKLNDTKDFRGATGKLRKAITLLHHRVFGEGRHDVTDPQDTSQDAALYSQLLNDYGSVLIRGEEYDEAIEVLEDSVAMVQKIYGDSHPSLGLSLRSLADAYMAKKQYQKAIGKYKTLRKHVKRGLGVTHDPEAVTQLSCTKW
ATR39-1	Hyaloperonospora_arabidopsidis	Emoy2	PHI:4771	no	PHI-base	MVKCTPLLALTVIVSAGSDALSDPTVKRLAKLATINQAPATQSNSDSKRVLRASDVPDEVAAGESRSPKSLWPWEVEDKLAPLKEKLISTSADDLEAGGSANKNALPMIWRWLWQNQIETKKTPIDEISKEVQTAMDLISSQATHEELNKAGVSVSDYVKALRFTLSDIDVVNRGMEYNIHLGNK
ATR1	Hyaloperonospora_arabidopsidis	Cala2	PHI:2421	no	PHI-base	MRVCYFVLLPSVALAVIATESSETSRTIVHVFPLRDVADHRNDALINRALRAQAALDDDEERWPFGPSAVKALIRTIDSHRAGLNDEAKMKEVVQTWNKLIERDNLIDEIGKHYSKAPGPVYDSYDEALATMLVTTYSYRGVARAILHPRPSDPISNKAGRAHRLEEAVASLWKERGYTSHNVVSNIATDDDVDFFASTAFTFLVKCVESEDDANNAIFEYFGSNPSRYFSAVLHAMEKPGADIRKLENSKKWMFRLYAQAPEPFSPPDFEWALARFQDEDHAFVGAQNDYKKLSPSQIEKLVEEYSGIYSVTSRNFVGRASE
ATR1 (ATR1NdWsB)	Hyaloperonospora_arabidopsidis	Emoy2	PHI:531	no	PHI-base	MRVCYFVLVPSVALAVIATESSETSGTIVHVFPLRDVADHRNDALINRALRAQTALDDDEERWPFGPSAVEALIETIDRHGRVSLNDEAKMKKVVRTWKKLIERDDLIGEIGKHYFEAPGPLHDTYDEALATRLVTTYSDRGVARAILHTRPSDPLSKKAGQAHRLEEAVASLWKGRGYTSDNVVSSIATGHDVDFFAPTAFTFLVKCVESEDDANNAIFEYFGSNPSRYFSAVLHAMEKPDADSRVLESSKKWMFQCYAQKQFPTPVFERTLAAYQSEDYAIRGARNHYEKLSLSQIEELVEEYSRIYSV
ATR13	Hyaloperonospora_arabidopsidis		PHI:2402	no	PHI-base	MRLVHAVLLPGIIVFVSNGNLLHAHALHEDETGVTAGRQLRAAASEVFGLSRASFGLGKAQDPLDKFFSKIIFSGKPIETSYSAKGIHEKIIEAHDLHVSKSKNAPIQYASVMEYLKKTYPGPDIERIVSTLERHDEVGAKDLGAKLRDALDRQ
ATR13	Hyaloperonospora_arabidopsidis	Emoy2	PHI:2422	no	PHI-base	MRLVHAVLLPGIIVFVSNGNLLHAHALHEDETGVTAGRQLRAAASEVFGLSRASFGLGKAQDPLDKFFRKIINSRKPIETSYSAKGIHEKIIKAYDRHVFESKKAHDRHVSKSKKAHGRHVSKSKMAHDRHVSKSEKAPIQYASVADYLKKIYPGTDIERIVSTLKRHDEVGAKDLGAKLQTAVASQ
HaRxL96	Hyaloperonospora_arabidopsidis		PHI:4752	yes	PHI-base	MRFALITPMVLAFSSILMYVTHSNVVVATFQAQLRSSTGDLNGISPARLLGSYASVEEEERMPFALSAITEKIKSFVAKFVGFYRAKKWAMNAKSRDEVLDRFHPSIADIDSPYQLAQNFWDQLSRWNLEALMRYFKTMNQKDPEKSVVLVEALSTKYGVVPMAEVLLKARVSGNKFRAAVATEMLEHQLQSWYDSGKNVDEVFRLLDLQSDKDLASLRLQMLQDYINYFNKKKTTEHTLLGTLIKGFGSEAKLSPILAMAKAYPPRPGDLATRLQDEMVSGWVARGSSVEAVISSLQLSSEHFFRYEYRDALTTFIEKLSPARRKSADLNNVLRRSYNDDGRFANAIMRAKQDKDTEMIARRIEEWLFQRWWKEFGKDEEDVIDNIMAGGDVSLERAS…
HaRxL2	Hyaloperonospora_arabidopsidis	Emoy2	PHI:4755	yes	PHI-base	ASGGMETPASGAQEPESSSATKFLKTRSTNDHDEDRKFASTQFNRVIKFLKDNFTPANPRDQLEPRDTPKEAFKILKLDKKKIYHDARIRKKDVVKFFSSRKFRAWFEHVKQYRGPDAYEDMFKCLDVIFGKENIKTMIEKMQKAKKTRELGKKFEAERLKRDENIKKWFDLVKAIAETEKP
HaRxL24	Hyaloperonospora_arabidopsidis	Emoy2	PHI:4757	yes	PHI-base	LVPDSIPDVSTRSDAMNQEDTPSSRRSGSSVNKQAEDRAISVKGALGVIGLTKLVNKPAIPSKLLREGISADVVFGRLHLDTSGIELFEKPDFLSWAVYVDRFNLKHPTRVKSMYAILTTRYTPDVLAKMIEAAKHKPETKRIAMDLQAEQMAEWKLAEIDPGLVFDMFRLNVVDQLSQPAFNIWLRYAREYNPGGGITTLLETLKHRYTDADLSRLLIAAKQDEFTFDLALDLQIALANLWLVRRVRPEYVFEWLGLHRLHRGVRNLYKNVEVRTWKEYAKGFRHETELGHMELIDLLRHYYKDKKLSSLVVKAHHKSPQYDWTVRLMHDLVVRWIGEGKSVAYVREKVGVAGVFKYDRMLLELANGSPVELKL
HaRxL22	Hyaloperonospora_arabidopsidis	Emoy2	PHI:2946	yes	PHI-base	DSSYASTATTSSLFTQVRQLTEDHADASTTRTMRSDEAVESSEGRSLNDVANFARKSASKLANFPKTRFSSEMKTFRKYQVNENALETLQSPNMQKLMDFYSHLREVNPDTQNTLIAALTTTYGEDVMVSALAEAKRSGDMEVHEIAKWLWEQQINGWLNGVKSPDDLVKSLRLHEGHLSDKLEALEEFVTAHNEKNSGHVVLIDLLKSGPGGEGKQASLLVKGATGGNPTNAKTLKIEKLLLAKWESLNLSPEDIMDRLKLTETIEDMTSPKLATFMKYVAKGDAEDAMREKSLLHISTKKFGNKAVAVALVRATDDVFLKTYVKTLKTHILEGWLSDGISAKDVFELLDVGGQSR
HaRxL106	Hyaloperonospora_arabidopsidis		PHI:4765	yes	PHI-base	IVFPGSLHIDNRNGHVQRDLRSADNGNEERNAILETLSNHLASAFGYLWTKEAQEMTNSAWSALRNKESSLPLYSEGVAREYIETAALNTLTAEHRLARAEAYMVSMIVALRGVENPESLRNSADNLQQFLINVWKTGKKQPAQVFELLEHVPYEEGNASLVNDSKFAIWMAYMGKTFDHQFKNWADVQHNEQLRIEGDKEKKGGPDYVEGTESRGKKRGQTEAPDLEPGLTPKQKRLKRMELQRVKKILLNINLMGIGRS
PcF	Phytophthora_cactorum		PHI:665	no	PHI-base	MNFKTCPAVALVAVVATVATAEDPLYCQAIGCPTLYSEANLAVSKECRDQGKLGDDFHRCCEEQCGSTTPASA
PITG_03192	Phytophthora_infestans	T30-4	PHI:6301	no	PHI-base	MRVGFVFALLVVSVIVCFNGLTSAESTVVMNNRNPDSINVPISDDITSRNLRASGEERAYAFVDKIKSLFSRPGISQKVESLQKNPAMVKNLEKAALSQKGSSKVRDWFMHMYNNSSKRDKFFILATLVMFPIGVWAVVTNYRR
Avrblb2	Phytophthora_infestans	T30-4	PHI:5105	no	PHI-base	MRSILYAVLAFAVLARSSAVAAFPIPDESRPLSKTSPDTVATRSLRVEAQEVIQSGRGDGYGGFWKNIIPSTNKIIKKPDIKISKLIEAAKKAKKKMTKS
EPIC1	Phytophthora_infestans	T30-4	PHI:6286	no	PHI-base	MTFLRPILALLAATALVTTSAQVDGGYSKKEVTPEDMELLQKAQSNVSAYNSDVTSRICYLKVDSLETQVVSGENYKFHVSGCSVNSDNELGGCANQNCESSKYDIVIYSQSWTNTLEVTSITPVK
AVR2	Phytophthora_infestans	T30-4	PHI:5088	no	PHI-base	MRLAYIFAVMMAGALPYCNALHAAPGAKALNKIKTFPDFAAPSPKDGNRLLRRVDNGEFEIEEERGFSLKDTLKKLNPIKAAVKAKDKAKEVTEKITDADWKKLVEHLKIKGDKRS
AVR1	Phytophthora_infestans	T30-4	PHI:5113	yes	PHI-base	MGLMHRVLLLATFALLCMHAKAAGFDHDKVPRTVERGGGARQLRTATMSDDEARVSKLPSFIESFVKNRKIESWIQNKVTDDFVLSELKLVRLPGTSLADDPNFKLFQKFKIGGWLEEKATTTKAWENLGLDSLPFDQVSKIDEFKTYTQYVTVLNKKASKLDIDQWHGLLSGGSPEELMAKAMILRTLGRDVLERRVMLGGHVVVPF
INF2B	Phytophthora_infestans	88069	PHI:764	no	PHI-base	MNTKTFLAISAAAVVGFAAAETCSPTDQTTAYSTLASVLTLSSFQGCADDSGFSLLYSTALPDDAQYVKMCASDNCKSLIESVAGLNPPNCDLTVPTSGLVLNVVDLTSGFSKKCSSSSSTSNTASSAATSRTTEAPAATTAAPTTDSTATDAPAATPAVTPVATPAATSTNSTESVTQTSVTQTTAAC
INF1	Phytophthora_infestans	88069	PHI:111	no	PHI-base	MNFRALFAATVAALVGSTSATTCTTSQQTVAYVALVSILSDTSFNQCSTDSGYSMLTATSLPTTEQYKLMCASTACKTMINKIVSLNAPDCELTVPTSGLVLNVYSYANGFSSTCASL
AVR3a	Phytophthora_infestans		PHI:473	no	PHI-base	MRLAIMLSATAVAINFATSSAIDQTKVLVYGTPAHYIHDSAGRRLLRKNEENEETSEERAPNFNLANLNEEMFNVAALTERADAKKLAKQLMGNDKLADAAYMWWQHNRVTLDQIDTFLKLASRKTQGAKYNQIYNSYMMHLGLTGY
EPI10	Phytophthora_infestans	88069	PHI:4252	no	PHI-base	MKSAFTLSLALVAVTATISAAADDNCSFGCLDVYKPVCGSNGETYSNSCYLRLASCKSNNGITEAGDGECASTPASSATPSPVTSSTGSTSGTVGCPDMCLDVYDPVSDENGKEYSNQCYMEMAKCKGTGYDDNKRSGNPGISTLDAERKLAFAPGYQGPPCGDMLCPDNYAPVCGSDGETYPNECDLGITSCNHPEQNITMVGEGPCPSQEQQQQQQQQQQKL
EPI1	Phytophthora_infestans	90128	PHI:4251	no	PHI-base	MKSALLFTLVVAAVHAQSPQVISPAPRRESNEIDCPEYCLDVYDPVGDGEGNTYSNECYMKRAKCHNETTPPAWKDLVLITGSSTGEQPPSKKCSTVCPDVELPVCGSNRVRYGNPCELRIAACEHPELNIVEDSGKACVGSKVTPQEG
crn2	Phytophthora_infestans	DDR7602	PHI:657	no	PHI-base	MVKLVCAIVGVAGSAFPVDTDASQLVGDLKKAIKAENAMTFTGDAKDLQLFLAKQPVDDESGKEVVPVYRPSAEEMKEESFKWLPDEHRAALKLVEGESDDYIHALTAGEPILGSKTLTTWFYTKNNMELPSSEQIHVLVVVPDGAGGSASDTSRMDRLFDKVDKVYEHTVLSKRTRYVHSEMNSAKGNILLNDLKIRISPVDTVKFAGGVPTPAKEFKWKSDRTEEQQKEPYREYVVANIGDVLTNNKLCVVGVEKGVNILTVEVPGRDIVLAGRTDMIVLSDIAQKFPHYLPHLPGVRMLIEVKKVVTTASEFQALSELIALDIIATESVMALLTNLTNHWQFFWVSRKSDDRVIIETTTLIAPGEAFAVIRTLLDQSPSAGAEVSLPCFEKPVKRQ…
crn1	Phytophthora_infestans	DDR7602	PHI:656	no	PHI-base	MVTLYCVVVGVAGSAFPVDIDENKSVGHLKDAIKEKNASTITCDAKNLQLFLAKKKKGAGVRLTENDVKDGVSDTSDLKLLGVAGAPLSLVGLSEKDVKFVPTLEDVESMNTPVHVLVVVPEQDGTISKEMSAATSPLTVEQVEMSMNKVLRERDEKASAYSFSDLNTAMEERIVKKMRLTENIPDVKEPVDTSIAGYSWIPKIVESEESQRAGYMEYLQQHLKTLIDRGDFLLDDIAGDKSVLNIVDPRLPFAMKGTADVLLINRTAKNPLIKLAGVSLVIELKKKVEPGHVPQAIGQLVSCSMKAPLNCYPLSLLTDLNDHWHFSWFSDKHVLTQVTLKYPKNAFRFIEAAVLGRTDSAPPPPSFMPGSFKTIKVDDFLPQPVDARAEEMMERYELM…
PiAvr4	Phytophthora_infestans	T30-4	PHI:5098	yes	PHI-base	MRSLHILLVFTASLLASLTESAKADSLARTVSVVDNVKVKSRFLRAQTDEKNEERATITLGDRVVSDKAATKDLLQQLLALGTPLEKVQKQFLNIPQMKTFAELSKHPNWKALDKYERMQWQKLKEGETLTFMRLGDRLYSKEKAQEQLLRWVAQKKPVESVYDDLQVAGFAHNTVAARQNWRAYIMYDKWFTAASQMQRNPQQYAKFGTGYHSEQKTTELFEKWAMEGTHIKSVITTLKLNGKSASEMANNENFPALLKYVKLYLDFKPVRDLNAKSRLQARRPIS
CBEL (GP34)	Phytophthora_parasitica		PHI:660	no	PHI-base	MIARITVVFAGLVAVVSGACSTPSFGNCGSDAAGVSCCQSTQYCQPWNANYYQCLDLPAKCAQQFPNVDFNGDDIQTIYGIQPGECCTRCSETAGCKAYTFVNSNPGQPACYLKSGTGTRTPSVGAVSGILTGTSTTPTPTPTMTPTPTPTTSSPTCTTAPYGSCGSSNGATCCPSGYYCQPWNDSFYQCIQPPAKCSKQLTDKDYYGNDIKTVYVSLPSLCCDACASTAGCKAYTYINNNPGQPVCYLKSAAGTATTKIGAVSGTLN
NPP1	Phytophthora_parasitica		PHI:666	no	PHI-base	MNVLTFLIAAAVSLAVVQADVISHDAVVPFAQPTATTTEQKAGVKFKPQIHISNGCHPYPAVDANGNTSGGLKPTGSSSAGCKGSGYGSQVYGRVATYNGVYAIMYSWYFPKDSPVTGLGHRHDWEHVVVWVDDIKLDSPSIIAVSPSAHSGYNIYYPPESNTIDGYSAKVDYSSSWVVINHALDSTTDAGETQDLIMWDQLTDAARTALENTDFGDANVPMKDGNFLTKVGNAYYA
PsCRN108	Phytophthora_sojae	P6497	PHI:5392	no	PHI-base	MVKLYCAVVGVAGSAFSVRVDESDTVDDLKDAIKAKKPNDFKDIDADKLELYVAKRDGVWLTEADVKSGVADITGLVRLEVVRAKLFSVGLSDEVVSEVDAQEEAAGRGPVNVLVVVPMKKRRVDAGVDEERRFFDTRDFPPLLAPPQRGATVESPEAQWEKLLNSLEWKEPKRLCASSGQNWPYQGESELAGHLVEPLALHYTAWYLQNEDKQNHAINLVLSGPGTGKSRMLDQMKGLMCAAAARSNNRKLKERMENAFVFSVTFENGTSATGSLLDRDNPEFDISYRMLYQLSKDRPNWKKFAKTLKSYRSLELDIEAAIGILAKLKGIDDVKKMTVILCVDGLQKLVNDGTKSCDFYRVLASVCSFLNSSRAFAVCVCSATIQSPVDKALSDSPQK…
Avr1a	Phytophthora_sojae	P6497	PHI:5107	no	PHI-base	MRLTNTLVVAVAAILLASENAFSAATDADQATVSKLAAAEFDTLVDVLTTESKRSLRATVDDGEERYKQFKIEALKKGKWTDIFNKWKGNELSPAEVQNKLKNKKLSDDLKDAIFRNYKDW
Avr1c	Phytophthora_sojae	P6497	PHI:5106	no	PHI-base	MRLTNTLVVAVAAILLASENAFSAATDADQATVSKFAAAEFDTLVDVLTTESKRSLRATVDDGEERYKLFKIEALQQGKWTSFFKKWSSNGRTESDIKKKLANVKWLSESDKSKIVDNYVFHLRGH
Avr3a/5	Phytophthora_sojae	P6497	PHI:5085	no	PHI-base	MRLAQVVVVIAASFLVATDALSTTNANQAKIIKGTSPGGHSPRLLRAYQPDDEGDSPEDRTLSKAQVTKILNKLGKDVTWDHVMRNPALFQRYQKKANKIIEKQKAAAKNA
Avr4/6	Phytophthora_sojae		PHI:5101	no	PHI-base	MGLHKGFFVAVALLALLIVAAPADAITDESQPRDATIVDAPLTGRGANARYLRTSTSIIKAPDAQLPSTKAAIASSVTKEEEERKISTGLSKLRQKLSKRFHDIPDWLLQLQAFLSVGLHHLT
Avr3c	Phytophthora_sojae	P6497	PHI:5112	no	PHI-base	MRVCSVLLVAAAALIATSNAVEPSATSTVEVAEVQARGADKRFLRSLQTEEEQGDSDVNEAEDGSEERGLFAWIKNAVTGDVLLAKANKGDFEMQTKLFKKWIEEKPKVRQNAIAKIMRDGGRKKYDTVLTAWKYHDKRTANGIGIRGATDDVDELLPGTLIYRAAAGNQGAQSALFSMWIGAEKKTLDTARILLSKSELPAKEYKRLNKAWVQYRRKHK
PsAvh23	Phytophthora_sojae	P7064	PHI:7068	no	PHI-base	MRLTYFLTVIVVATLHAGGTALATAEAPNHAAIVNVASADNVHSLDTTAEIGGRMLRKVKEDTVSKKDHEERGPGAILERQTAFVKKLFSRQNAIVNRAQGAFQRQNAFVNRDQGAFQRQNAFVKRAIQRQNHFKLSDNA
Avh5	Phytophthora_sojae	P7064	PHI:2692	no	PHI-base	MRLQFFLVMAVATLATISATRVPDDANLQSVNAPVQTVTRSRRFLRTADTDIVYEPKVHNPGKKQVFIEDKLQKALTDPKKNKKLYARWYNSGFTVKQVEGGLDQNENRELELTYKNLALGYAKYYQARRSQEAK
Avr3b	Phytophthora_sojae		PHI:5048	no	PHI-base	MRFLFLLVAVALASAEAAESAAMIHEEAGVSSFKTLTGVNQIQRSLRVLLGADEERGVGGVSLKNILAPFKQTFQHPIAITAAALRELNDFKSLVNTVMKHYPKGLSEKAVQELRTAEEKRLTDYVFLGASDKNKLLREMDGVDEAKIASNLKSLTGRENQVLGEAGGRSVVCNVVMRPEAEGGGILLISSSKLDKLDFILPKGGLEKGEIAYKAAKREVLEEGGVR
PsXEG1	Phytophthora_sojae	P6497	PHI:6868	no	PHI-base	MKGFFAGVVAAATLAVASAGDYCGQWDWAKSTNYIVYNNLWNKNAAASGSQCTGVDKISGSTIAWHTSYTWTGGAATEVKSYSNAALVFSKKQIKNIKSIPTKMKYSYSHSSGTFVADVSYDLFTSSTASGSNEYEIMIWLAAYGGAGPISSTGKAIATVTIGSNSFKLYKGPNGSTTVFSFVATKTITNFSADLQKFLSYLTKNQGLPSSQYLITLEAGTEPFVGTNAKMTVSSFSAAVN
Avr1b-1	Phytophthora_sojae	P7064	PHI:2891	no	PHI-base	MRLSFVLSLVVAIGYVVTCNATEYSDETNIAMVESPDLVRRSLRNGDIAGGRFLRAHEEDDAGERTFSVTDLWNKVAAKKLAKAMLADPSKEQKAYEKWAKKGYSLDKIKNWLAIADPKQKGKYDRIYNGYTFHLYQS
XEG1	Phytophthora_sojae	P6497	PHI:4980	no	PHI-base	MKLSAAVLALAAAASATDAKEFCGRNDMQFLGDYTVYNNLWGEDNDPEGGQCTEVDGSSDSEVSWHTHFNWAGDNWQVKSYANAALKFDPVQVANVKSIPTTMSYSYTYDGNIITNVAYDLFTSPTIGGETAYELMVWLAALGGAWPLTTTGQPIKEVNLGGVDFNLYQGWNNKTKVFTYVAKQTTYTFEADLRKFFDELPADNTIEATQYLTHVQAGTEPFQGKNATFTVHKYSAAVHTA
Avr1d	Phytophthora_sojae	P6497	PHI:2941	no	PHI-base	MRLSSTTFVVLAAVLLASGTAVSKADETGVTNVNAVHSPNVLAGVDKRFLRSHHTEDGEAKLSNYDNEERNGLFGANTLSNMGKDTILRFQMFTKWKANGYLPKKIKDDIPRSLYKAYKIHYRMN
Avr1b-1	Phytophthora_sojae	P7064	PHI:659	no	PHI-base	MAALCDISLVIDSQNITKRTLALEKNWVPNESRSCCTVCSRKFHKLHRRRQHCRMCGDVICKTCYVTRSVPAANTDDDARKCKFKGSGATRPTKVCVRCVMDLRGVDKRLNNFSPNVSKMLLVGTDSTDAKREPAVGGCALKSADSFFTFYELGASKNSAADLNQLQIVPSLALTGIDGELENKASSSSFRATDSIGGIGAMVSVGSWASKRTGPSFSTNPAHSSSSGRLRGPSQLSRRSSTSSGADKLEEKVNLQSNKIHRVVAI
GIP2	Phytophthora_sojae		PHI:653	no	PHI-base	MKVTATIAAASMAIAAASADADTTSRQLILGGSIIPSGQKTYSVGIRSTAGGDTYCGGALISPTHVLTTTMCTKHAKPDFVAVGTHYVNGTKDGEQLKVIQAQNHTDFNKTGNGEYDFALLTLEKPSKFAPVKLPKADDSDIKPGMWSKAMGWGWTSFPNGSPSNEMQGVNLQVWSNEDCSQVYVINPTNVCAGGVAGKDACVADTGGPLIKENGAGDKDDVLIGLVNWGYGCGDEGAPTVYSRVSSALKWVNPIIKTKQVKTAVPVQQAISGKHGVPIKQGMPGTVRN
GIP1	Phytophthora_sojae		PHI:652	no	PHI-base	MKVFPALTSALVALGTAGVEAEHVQRSLVMGGGTVPVGAKTYTVGLRTTAEGDTFCGGALISPTHVLTTATCTASLGSGPAEWAAVGTHYLNGAKDGERLKVVSAQNHTLYNPNNFAYNFAVLTLEKPSKFSPVKLPAADGSDIAPSMSSKLMGWGDTSYPNGARANELQSVELRVVTSNCTYTVGPSEVCAGGEEGKDKCAGDTGGPLIKENGSGDADDILIGLASWGMPCGHKDVASVYARVSAGLEWINSVIKK
PsojNIP	Phytophthora_sojae	P6497	PHI:658	no	PHI-base	MNLRPALLATLASFAYVSASVINHDQVVPFTQPTPTTALQQAAVKYKPQIHISNGCHPYPAVDNNGNTSGGLNPTGSESAGCKGSGYGTQIYGRAVKYQGVYAFMYSWYMPKDETLTGLGHRHDWEACVVWVDDIAASSPKIVALSASAHSGYNKYYPPSSSYFSGNSAKIDYSSSYVVINHALSATSTAGETQPLIMWDQLTDAARRALEDTDFGDANVPFKDANFQTKLGNAYYA
PsAvh163	Phytophthora_sojae		PHI:4753	yes	PHI-base	MRLSSFALLATAAFLAIVPNVSAATVSALQLPAAMHSSTDDFITPKRMVRGYDDGDEDRAGMDKVAGLAKESVSKLAKASSYWARRMNVGQVMDKLKFGDDIVATLENPKINTFATYIELHNSMNSKNKLSVVGTLSARYGDDAVARALVTVQRKNDAATRDLMVNLRKQQINDWLDSKSVDDVFKLLKLRADGYEALTSRKLEVFEEYIKAFNSKTGRQVSLYSALKTGFGGDSQLASILQRAKTDFRTQQKAVQLEDQMIKHWIGRKLQPEHVLEELKLNGDATNALMSNNLWALDNFITAFNKKNPNMKTSLLSTLTNHYGDEKMSRALVTAMRDPNTRETATRLQTKQLQGWWDSEKSIDDVFVNVLKLKENPTLTIASRKLDTLNEYIKLVNIK…
Avr1k	Phytophthora_sojae	P7063	PHI:2890	yes	PHI-base	MMQWSAILIRTCFSGSGGEALTCATSEQQTRPELCFFFSVRSSWPSTISDGACLALVSAEQGATAGRNTLSLRSMMATEDMATSTRSLRSQATNVDDDANVSIENRGMNPSVLTKLGEFASTLTAGNTANKLWLMADVDPKSAFKLLGLDMPGVRFIDNPKMLQWLKFTKAYLDMKKSGFGETSAHALLYEKIGGPDLSLLLLSLKDAPDANSLVQKLTNSQFGMWHDARIEPEQLAQTVFKIQDVRKLPKNDPKLQVIDDYAKYHRKHRKFLNSIMII
Avh241	Phytophthora_sojae	P7064	PHI:2727	yes	PHI-base	MRQYCLLLIVLALAAALSDNAVASTLAVARSEIGAPSAVYSERLLRSEPQDEDTFEDRAFGLNWLRLRWLRLGAAKAKTTDVISARESKWIEAWANKNLSPNYVYKQLGLAKQGDKAMQSQNYRIFEAYTERLFAKDQALYTKWLDAKMTPEDVYKALKLDKLLGAKAANSPDFRRYEVYMFKWHELN
PsPSR2	Phytophthora_sojae	P6497	PHI:3353	yes	PHI-base	MRLQCVVLFAALTLVAATHAPPNVKTVLSAEQHDIPVKRLLRPGNPAGKEDEERGINFSSVPGFEKLANLLKPKPGLKKLLKWADAKKPPETVFTRLRLDKTGTQLFDNTDFPVWAAYTRSVAQTDSEASAVMLKTLVSRYSDEVLSGMIAAAKKSSKTESIATKLETEQMRTWLAAKKTPDDMFLVFKLNKAGDDILSSPLLSAWTNYMKLSNKENPKAQTTLIATMTKHYGDSGVSQILAAARKSPATQSTAKRLEAEQVQLWLKKGRTPDDTFTLLSLDRAGDDLLASPQFNTWMKYINYYNKENPDEKTTVLAKLMTHFDDEELTPILVVARKVPSTESTAAKLQAEQFKNWLSADKSPEEAFTLLQLDKAGDDLLTNPQLTNWLKYTENFNLNK…
PaNie	Pythium_aphanidermatum		PHI:664	no	PHI-base	MVRFVSALLLAAAGVLASTNAAVINHDAVPVWPQPEPADATQALAVRFKPQLDVVNGCQPYPAVDPQGNTSGGLKPSGSQAAACRDMSKAQVYSRSGTYNGYYAIMYSWYMPKDSPSTGIGHRHDWENVVVWLDNAASANIVALSASAHSGYKKSFPADKSYLDGITAKISYKSTWPLDHELGFTTSAGKQQPLIQWEQMTQAARDALESTDFGNANVPFKSNFQDKLVKAFFQ
