## Supplemental Table 2 for "EffectorO: motif-independent prediction of effectors in oomycete genomes using machine learning and lineage-specificity"

### Sheet: Sheet1
Species	Strain / Isolate	Disease (Uniprot)	FASTA filename	Reference
Achlya hypogyna	ATCC 48635	facultative decapod parasite	Ahypogyna.prot.fasta	O'Brien et al. 2014
Albugo candida	2VRR	white rust of crucifers	Acandida.prot.fasta	Links et al. 2011
Albugo laibachii	Nc14	white blister rust disease	Alaba.prot.fasta	Kemen et al. 2011
Aphanomyces astaci	AP03	crayfish plague	Aastaci.prot.fasta	Makkonen et al. 2016
Aphanomyces invadans	NJM9701	epizootic ulcerative syndrome in fish	Ainvadans.prot.fasta	Makkonen et al. 2016
Bremia lactucae	SF5	lettuce downy mildew	Blactucae.prot.fasta	Fletcher et. al 2019
Hyaloperonospora arabidopsidis	Emoy2	arabidopsidis downy mildew	Harab.prot.fasta	Baxter et al. 2010
Peronospora effusa	R13	spinach downy mildew	PeffusaR13.prot.fasta	Fletcher et. al 2018
Peronospora tabacina	968-S26	tobacco downy mildew	PtabacinaS26.prot.fasta	Derevnina et al. 2015
Phythophthora capsici	LT1534	Solanaceae root, crown, fruit rot	Pcapsici.prot.fasta	Lamour et al. 2012
Phythophthora cinnamomi	CBS144–22	root rot	Pcinnamomi.prot.fasta	Joint Genome Institute 2011
Phythophthora infestans	T30-4	potato blight	Pinfestans.prot.fasta	Haas et al. 2009
Phythophthora parasitica	INRA-310	black shank	Pparasitica.prot.fasta	The Broad Institute 2012
Phythophthora ramorum	ASM14973v1	sudden oak death	Pram.prot.fasta	Tyler et al. 2006
Phytophthora sojae	P6497	soybean stem and root rot	Psojae.prot.fasta	Tyler et al. 2006
Plasmopara halstedii	OS-Ph8–99-BlA4	sunflower downy mildew	Phalstedii.prot.fasta	Sharma et al. 2015
Plasmopara viticola	PVITFEM01	grapevine downy mildew	Pviticola.prot.fasta	Brilli et al. 2018
Pythium aphanidermatum	DAOM BR444	damping-off / stem rot of seedlings	Paphanidermatum.prot.fasta	Adhikari et al. 2013
Pythium arrhenomanes	PAR_AB	cereals root rot	Parrhenomanes.prot.fasta	Adhikari et al. 2013
Pythium insidiosum	Pi-s	Pythiosis disease	Pinsidiosum.oprot.fasta	Rujirawat et al. 2015
Pythium irregulare	CBS 250.28 BR486	soil fungus	Pirregulare.prot.fasta	Adhikari et al. 2013
Pythium iwayamai	DAOM BR242034	snow rot	Piwayami.prot.fasta	Adhikari et al. 2013
Pythium ultimum	DAOM BR144	damping-off / root rot	PultimumBR144.prot.fasta	Lévesque et al. 2010
Pythium ultimum var. sporangiferum	DAOM BR650	damping-off / root rot	PultimumBR650.prot.fasta	Adhikari et al. 2013
Pythium vexans	DAOM BR484	damping-off in citruses	Pvexans.prot.fasta	Adhikari et al. 2013
Saprolegnia diclina	VS20	water "cotton" mold infecting aquatic eggs	Sdiclina.prot.fasta	The Broad Institute 2012
Saprolegnia parasitica	CBS 223.65	water "cotton" mold infecting aquatic eggs + fish	Sparasitica.prot.fasta	Jiang et al. 2013
Thraustotheca clavata	ATCC 34112	nonpathogenic free-living saprobe	Tcla.prot.fasta	Misner et al. 2014
